# Robust fine-mapping in the presence of linkage disequilibrium mismatch

**DOI:** 10.1101/2024.10.29.620968

**Authors:** Wenmin Zhang, Tianyuan Lu, Robert Sladek, Josée Dupuis, Guillaume Lettre

## Abstract

Fine-mapping methods based on summary statistics from genome-wide association studies (GWAS) and linkage disequilibrium (LD) information are widely used to identify potential causal variants. However, LD mismatch between the external LD reference panel and the GWAS population is common and can lead to compromised accuracy of fine-mapping. We developed RSparsePro, a probabilistic graphical model with an efficient variational inference algorithm, to perform robust fine-mapping in the presence of LD mismatch. In simulation studies with a varying degree of LD mismatch, RSparsePro identified credible sets with a consistently higher power and coverage than SuSiE. In fine-mapping cis-protein quantitative trait loci, RSparsePro identified credible sets with a consistently higher enrichment of variants with functional impacts and cross-study replication rates. In fine-mapping risk loci for low-density lipoprotein cholesterol in ancestry-specific GWAS, RSparsePro identified biologically relevant variants in drug target genes and implicated potential regulatory mechanisms. RSparsePro is openly available at https://github.com/zhwm/RSparsePro_LD.
