## Supplementary material for "Robust fine-mapping in the presence of linkage disequilibrium mismatch": TableS2.xlsx

### Sheet: Sheet1
Table S2. Comparison of power and coverage in simulation studies.
Number of simulated causal variants	Mismatch factor (f)	Proportion of variants with LD mismatch (p)	Category	Number of simulation replicates	Method	Power	Coverage
3	1 (no mismatch)	0 (no mismatch)	SuSiE inference converged	500	RSparsePro	0.914	0.942916
3	1 (no mismatch)	0 (no mismatch)	SuSiE inference converged	500	SuSiE	0.914667	0.950139
3	1 (no mismatch)	0 (no mismatch)	SuSiE inference did not converge	0	RSparsePro	NA	NA
3	1 (no mismatch)	0 (no mismatch)	SuSiE inference did not converge	0	SuSiE	NA	NA
3	1 (no mismatch)	0 (no mismatch)	SuSiE prior estimation failed	0	RSparsePro	NA	NA
3	1 (no mismatch)	0 (no mismatch)	SuSiE prior estimation failed	0	SuSiE	NA	NA
3	0.5	0.001	SuSiE inference converged	496	RSparsePro	0.909274	0.939583
3	0.5	0.001	SuSiE inference converged	496	SuSiE	0.912634	0.947662
3	0.5	0.001	SuSiE inference did not converge	0	RSparsePro	NA	NA
3	0.5	0.001	SuSiE inference did not converge	0	SuSiE	NA	NA
3	0.5	0.001	SuSiE prior estimation failed	4	RSparsePro	0.75	0.75
3	0.5	0.001	SuSiE prior estimation failed	4	SuSiE	NA	NA
3	0.5	0.01	SuSiE inference converged	450	RSparsePro	0.91037	0.938168
3	0.5	0.01	SuSiE inference converged	450	SuSiE	0.913333	0.951389
3	0.5	0.01	SuSiE inference did not converge	1	RSparsePro	1	1
3	0.5	0.01	SuSiE inference did not converge	1	SuSiE	1	0.5
3	0.5	0.01	SuSiE prior estimation failed	49	RSparsePro	0.843537	0.892086
3	0.5	0.01	SuSiE prior estimation failed	49	SuSiE	NA	NA
3	0.5	0.1	SuSiE inference converged	274	RSparsePro	0.871046	0.892768
3	0.5	0.1	SuSiE inference converged	274	SuSiE	0.852798	0.885101
3	0.5	0.1	SuSiE inference did not converge	0	RSparsePro	NA	NA
3	0.5	0.1	SuSiE inference did not converge	0	SuSiE	NA	NA
3	0.5	0.1	SuSiE prior estimation failed	226	RSparsePro	0.764012	0.810642
3	0.5	0.1	SuSiE prior estimation failed	226	SuSiE	NA	NA
3	0	0.001	SuSiE inference converged	367	RSparsePro	0.923706	0.952247
3	0	0.001	SuSiE inference converged	367	SuSiE	0.911898	0.92963
3	0	0.001	SuSiE inference did not converge	1	RSparsePro	1	1
3	0	0.001	SuSiE inference did not converge	1	SuSiE	0	0
3	0	0.001	SuSiE prior estimation failed	132	RSparsePro	0.85101	0.889182
3	0	0.001	SuSiE prior estimation failed	132	SuSiE	NA	NA
3	0	0.01	SuSiE inference converged	122	RSparsePro	0.934426	0.95
3	0	0.01	SuSiE inference converged	122	SuSiE	0.879781	0.829897
3	0	0.01	SuSiE inference did not converge	3	RSparsePro	1	1
3	0	0.01	SuSiE inference did not converge	3	SuSiE	0.222222	0.142857
3	0	0.01	SuSiE prior estimation failed	375	RSparsePro	0.858667	0.891144
3	0	0.01	SuSiE prior estimation failed	375	SuSiE	NA	NA
3	0	0.1	SuSiE inference converged	6	RSparsePro	0.888889	0.888889
3	0	0.1	SuSiE inference converged	6	SuSiE	0.555556	0.454545
3	0	0.1	SuSiE inference did not converge	0	RSparsePro	NA	NA
3	0	0.1	SuSiE inference did not converge	0	SuSiE	NA	NA
3	0	0.1	SuSiE prior estimation failed	494	RSparsePro	0.689609	0.734723
3	0	0.1	SuSiE prior estimation failed	494	SuSiE	NA	NA
3	-0.5	0.001	SuSiE inference converged	281	RSparsePro	0.928826	0.953715
3	-0.5	0.001	SuSiE inference converged	281	SuSiE	0.913405	0.913405
3	-0.5	0.001	SuSiE inference did not converge	5	RSparsePro	0.733333	0.733333
3	-0.5	0.001	SuSiE inference did not converge	5	SuSiE	0.4	0.193548
3	-0.5	0.001	SuSiE prior estimation failed	214	RSparsePro	0.867601	0.913115
3	-0.5	0.001	SuSiE prior estimation failed	214	SuSiE	NA	NA
3	-0.5	0.01	SuSiE inference converged	35	RSparsePro	0.933333	0.933333
3	-0.5	0.01	SuSiE inference converged	35	SuSiE	0.838095	0.692913
3	-0.5	0.01	SuSiE inference did not converge	8	RSparsePro	0.958333	0.958333
3	-0.5	0.01	SuSiE inference did not converge	8	SuSiE	0.208333	0.111111
3	-0.5	0.01	SuSiE prior estimation failed	457	RSparsePro	0.852662	0.886277
3	-0.5	0.01	SuSiE prior estimation failed	457	SuSiE	NA	NA
3	-0.5	0.1	SuSiE inference converged	5	RSparsePro	0.666667	0.666667
3	-0.5	0.1	SuSiE inference converged	5	SuSiE	0.133333	0.166667
3	-0.5	0.1	SuSiE inference did not converge	1	RSparsePro	1	1
3	-0.5	0.1	SuSiE inference did not converge	1	SuSiE	0.333333	0.333333
3	-0.5	0.1	SuSiE prior estimation failed	494	RSparsePro	0.639676	0.696035
3	-0.5	0.1	SuSiE prior estimation failed	494	SuSiE	NA	NA
3	-1	0.001	SuSiE inference converged	219	RSparsePro	0.925419	0.948518
3	-1	0.001	SuSiE inference converged	219	SuSiE	0.891933	0.863034
3	-1	0.001	SuSiE inference did not converge	4	RSparsePro	0.916667	0.916667
3	-1	0.001	SuSiE inference did not converge	4	SuSiE	0.0833333	0.047619
3	-1	0.001	SuSiE prior estimation failed	277	RSparsePro	0.872443	0.915404
3	-1	0.001	SuSiE prior estimation failed	277	SuSiE	NA	NA
3	-1	0.01	SuSiE inference converged	17	RSparsePro	0.921569	0.959184
3	-1	0.01	SuSiE inference converged	17	SuSiE	0.490196	0.378788
3	-1	0.01	SuSiE inference did not converge	4	RSparsePro	1	1
3	-1	0.01	SuSiE inference did not converge	4	SuSiE	0.0833333	0.0434783
3	-1	0.01	SuSiE prior estimation failed	479	RSparsePro	0.841336	0.871037
3	-1	0.01	SuSiE prior estimation failed	479	SuSiE	NA	NA
3	-1	0.1	SuSiE inference converged	7	RSparsePro	0.809524	0.85
3	-1	0.1	SuSiE inference converged	7	SuSiE	0.190476	0.125
3	-1	0.1	SuSiE inference did not converge	0	RSparsePro	NA	NA
3	-1	0.1	SuSiE inference did not converge	0	SuSiE	NA	NA
3	-1	0.1	SuSiE prior estimation failed	493	RSparsePro	0.597701	0.681573
3	-1	0.1	SuSiE prior estimation failed	493	SuSiE	NA	NA
5	1 (no mismatch)	0 (no mismatch)	SuSiE inference converged	500	RSparsePro	0.876	0.930331
5	1 (no mismatch)	0 (no mismatch)	SuSiE inference converged	500	SuSiE	0.8976	0.944842
5	1 (no mismatch)	0 (no mismatch)	SuSiE inference did not converge	0	RSparsePro	NA	NA
5	1 (no mismatch)	0 (no mismatch)	SuSiE inference did not converge	0	SuSiE	NA	NA
5	1 (no mismatch)	0 (no mismatch)	SuSiE prior estimation failed	0	RSparsePro	NA	NA
5	1 (no mismatch)	0 (no mismatch)	SuSiE prior estimation failed	0	SuSiE	NA	NA
5	0.5	0.001	SuSiE inference converged	483	RSparsePro	0.879503	0.930762
5	0.5	0.001	SuSiE inference converged	483	SuSiE	0.897308	0.942584
5	0.5	0.001	SuSiE inference did not converge	0	RSparsePro	NA	NA
5	0.5	0.001	SuSiE inference did not converge	0	SuSiE	NA	NA
5	0.5	0.001	SuSiE prior estimation failed	17	RSparsePro	0.729412	0.898551
5	0.5	0.001	SuSiE prior estimation failed	17	SuSiE	NA	NA
5	0.5	0.01	SuSiE inference converged	415	RSparsePro	0.889157	0.926205
5	0.5	0.01	SuSiE inference converged	415	SuSiE	0.900241	0.939638
5	0.5	0.01	SuSiE inference did not converge	1	RSparsePro	1	1
5	0.5	0.01	SuSiE inference did not converge	1	SuSiE	0.8	0.4
5	0.5	0.01	SuSiE prior estimation failed	84	RSparsePro	0.778571	0.881402
5	0.5	0.01	SuSiE prior estimation failed	84	SuSiE	NA	NA
5	0.5	0.1	SuSiE inference converged	211	RSparsePro	0.84455	0.89011
5	0.5	0.1	SuSiE inference converged	211	SuSiE	0.858768	0.890855
5	0.5	0.1	SuSiE inference did not converge	1	RSparsePro	1	1
5	0.5	0.1	SuSiE inference did not converge	1	SuSiE	0.8	0.5
5	0.5	0.1	SuSiE prior estimation failed	288	RSparsePro	0.749306	0.820532
5	0.5	0.1	SuSiE prior estimation failed	288	SuSiE	NA	NA
5	0	0.001	SuSiE inference converged	353	RSparsePro	0.89745	0.940059
5	0	0.001	SuSiE inference converged	353	SuSiE	0.898017	0.936761
5	0	0.001	SuSiE inference did not converge	1	RSparsePro	0.6	0.75
5	0	0.001	SuSiE inference did not converge	1	SuSiE	0.6	0.428571
5	0	0.001	SuSiE prior estimation failed	146	RSparsePro	0.820548	0.902108
5	0	0.001	SuSiE prior estimation failed	146	SuSiE	NA	NA
5	0	0.01	SuSiE inference converged	75	RSparsePro	0.917333	0.939891
5	0	0.01	SuSiE inference converged	75	SuSiE	0.850667	0.828571
5	0	0.01	SuSiE inference did not converge	3	RSparsePro	0.8	0.923077
5	0	0.01	SuSiE inference did not converge	3	SuSiE	0.333333	0.227273
5	0	0.01	SuSiE prior estimation failed	422	RSparsePro	0.845972	0.904255
5	0	0.01	SuSiE prior estimation failed	422	SuSiE	NA	NA
5	0	0.1	SuSiE inference converged	0	RSparsePro	NA	NA
5	0	0.1	SuSiE inference converged	0	SuSiE	NA	NA
5	0	0.1	SuSiE inference did not converge	0	RSparsePro	NA	NA
5	0	0.1	SuSiE inference did not converge	0	SuSiE	NA	NA
5	0	0.1	SuSiE prior estimation failed	500	RSparsePro	0.6928	0.774251
5	0	0.1	SuSiE prior estimation failed	500	SuSiE	NA	NA
5	-0.5	0.001	SuSiE inference converged	245	RSparsePro	0.903673	0.942128
5	-0.5	0.001	SuSiE inference converged	245	SuSiE	0.889796	0.902318
5	-0.5	0.001	SuSiE inference did not converge	3	RSparsePro	0.733333	0.916667
5	-0.5	0.001	SuSiE inference did not converge	3	SuSiE	0.2	0.142857
5	-0.5	0.001	SuSiE prior estimation failed	252	RSparsePro	0.839683	0.911283
5	-0.5	0.001	SuSiE prior estimation failed	252	SuSiE	NA	NA
5	-0.5	0.01	SuSiE inference converged	18	RSparsePro	0.844444	0.894118
5	-0.5	0.01	SuSiE inference converged	18	SuSiE	0.644444	0.630435
5	-0.5	0.01	SuSiE inference did not converge	4	RSparsePro	0.95	0.95
5	-0.5	0.01	SuSiE inference did not converge	4	SuSiE	0.15	0.15
5	-0.5	0.01	SuSiE prior estimation failed	478	RSparsePro	0.838912	0.891111
5	-0.5	0.01	SuSiE prior estimation failed	478	SuSiE	NA	NA
5	-0.5	0.1	SuSiE inference converged	3	RSparsePro	0.8	0.8
5	-0.5	0.1	SuSiE inference converged	3	SuSiE	0.133333	0.222222
5	-0.5	0.1	SuSiE inference did not converge	0	RSparsePro	NA	NA
5	-0.5	0.1	SuSiE inference did not converge	0	SuSiE	NA	NA
5	-0.5	0.1	SuSiE prior estimation failed	497	RSparsePro	0.627364	0.738863
5	-0.5	0.1	SuSiE prior estimation failed	497	SuSiE	NA	NA
5	-1	0.001	SuSiE inference converged	179	RSparsePro	0.902793	0.938444
5	-1	0.001	SuSiE inference converged	179	SuSiE	0.86257	0.858732
5	-1	0.001	SuSiE inference did not converge	9	RSparsePro	0.755556	0.971429
5	-1	0.001	SuSiE inference did not converge	9	SuSiE	0.266667	0.20339
5	-1	0.001	SuSiE prior estimation failed	312	RSparsePro	0.853205	0.914148
5	-1	0.001	SuSiE prior estimation failed	312	SuSiE	NA	NA
5	-1	0.01	SuSiE inference converged	13	RSparsePro	0.8	0.866667
5	-1	0.01	SuSiE inference converged	13	SuSiE	0.338462	0.431373
5	-1	0.01	SuSiE inference did not converge	4	RSparsePro	0.7	0.823529
5	-1	0.01	SuSiE inference did not converge	4	SuSiE	0.15	0.142857
5	-1	0.01	SuSiE prior estimation failed	483	RSparsePro	0.821532	0.874009
5	-1	0.01	SuSiE prior estimation failed	483	SuSiE	NA	NA
5	-1	0.1	SuSiE inference converged	1	RSparsePro	0.8	0.8
5	-1	0.1	SuSiE inference converged	1	SuSiE	0.2	0.333333
5	-1	0.1	SuSiE inference did not converge	0	RSparsePro	NA	NA
5	-1	0.1	SuSiE inference did not converge	0	SuSiE	NA	NA
5	-1	0.1	SuSiE prior estimation failed	499	RSparsePro	0.564329	0.718001
5	-1	0.1	SuSiE prior estimation failed	499	SuSiE	NA	NA
