## Supplementary material for "Robust fine-mapping in the presence of linkage disequilibrium mismatch": TableS9.xlsx

### Sheet: TableS9.raw
Table S9. Detailed fine-mapping results based on ancestry-specific LDL cholesterol GWAS summary statistics from the GLGC.
Locus (ancestry_chromosome_start_end; AFR: African ancestry; AMR: Hispanic ancestry; EAS: East Asian ancestry; EUR: European ancestry; SAS: South Asian ancestry)	SuSiE prior estimation completed	SuSiE inference algorithm converged	Number of credible sets identified by SuSiE	Number of SuSiE-identified credible sets containing at least one high-impact variant	Number of SuSiE-identified credible sets containing at least one high/moderate-impact variant	Number of SuSiE-identified credible sets containing at least one high/moderate/low-impact variant	Number of SuSiE-identified credible sets containing at least one variant that is eQTL of at least one gene in at least one GTEx tissue	Number of SuSiE-identified credible sets containing at least one variant that is sQTL of at least one gene in at least one GTEx tissue	Number of SuSiE-identified credible sets containing at least one variant that is eQTL or sQTL of at least one gene in at least one GTEx tissue	Number of credible sets identified by RSparsePro	Number of RSparsePro-identified credible sets containing at least one high-impact variant	Number of RSparsePro-identified credible sets containing at least one high/moderate-impact variant	Number of RSparsePro-identified credible sets containing at least one high/moderate/low-impact variant	Number of RSparsePro-identified credible sets containing at least one variant that is eQTL of at least one gene in at least one GTEx tissue	Number of RSparsePro-identified credible sets containing at least one variant that is sQTL of at least one gene in at least one GTEx tissue	Number of RSparsePro-identified credible sets containing at least one variant that is eQTL or sQTL of at least one gene in at least one GTEx tissue
AFR_1_53235514_54235514	1	1	1	0	0	0	1	1	1	1	0	0	0	1	1	1
AFR_1_55023855_56023855	1	1	10	0	2	2	6	1	6	3	0	0	0	0	0	0
AFR_1_62420008_63420008	1	1	2	0	0	0	2	1	2	2	0	0	0	2	1	2
AFR_1_92668083_93668083	1	1	2	0	0	0	1	1	1	1	0	0	0	0	0	0
AFR_1_109317590_110317590	1	1	6	0	0	0	4	3	4	2	0	0	1	2	1	2
AFR_1_220451135_221451135	1	1	0	0	0	0	0	0	0	1	0	0	0	1	1	1
AFR_1_234228198_235228198	1	1	2	0	0	0	1	0	1	2	0	0	0	1	0	1
AFR_2_16390382_17390382	1	1	1	0	0	0	1	0	1	1	0	0	0	1	0	1
AFR_2_17481684_18481684	1	1	0	0	0	0	0	0	0	1	0	1	1	1	1	1
AFR_2_20885778_21885778	1	1	10	0	1	1	5	0	5	4	0	1	1	4	0	4
AFR_2_22515285_23515285	1	1	2	0	0	0	0	0	0	2	0	0	0	0	0	0
AFR_2_24212930_25212930	1	1	2	0	0	0	2	2	2	1	0	0	0	1	1	1
AFR_2_27027321_28027321	1	1	1	0	1	1	1	1	1	1	1	1	1	1	1	1
AFR_2_29467878_30467878	1	1	0	0	0	0	0	0	0	1	0	0	1	0	0	0
AFR_2_43574431_44574431	1	1	3	0	0	0	2	0	2	1	0	0	0	1	0	1
AFR_3_32041553_33041553	1	1	1	0	0	0	1	0	1	1	0	0	0	1	0	1
AFR_5_74156539_75156539	1	1	1	0	0	0	1	1	1	1	0	0	0	1	1	1
AFR_5_155892248_156892248	1	1	3	0	1	1	1	0	1	2	0	0	0	1	0	1
AFR_6_160515613_161515613	1	1	10	0	0	0	2	0	2	1	0	0	0	0	0	0
AFR_7_540081_1540081	1	1	0	0	0	0	0	0	0	1	0	1	1	1	1	1
AFR_7_25483928_26483928	1	1	1	0	0	0	0	0	0	1	0	0	0	0	0	0
AFR_7_44122947_45122947	1	1	1	0	0	0	1	0	1	1	0	0	1	1	1	1
AFR_7_137062744_138062744	1	1	1	0	0	0	0	0	0	1	0	0	0	0	0	0
AFR_8_8683596_9683596	1	1	1	0	0	0	1	1	1	1	0	0	0	1	1	1
AFR_8_11088404_12088404	1	1	0	0	0	0	0	0	0	1	0	0	0	1	1	1
AFR_8_58912924_59912924	1	1	1	0	0	1	1	1	1	1	0	0	1	1	1	1
AFR_9_2140759_3140759	1	1	1	0	0	0	1	0	1	1	0	0	0	1	0	1
AFR_9_107671763_108671763	1	1	1	0	0	0	1	0	1	1	0	0	0	1	0	1
AFR_9_135655000_136655000	1	1	1	0	0	0	1	1	1	1	0	0	0	1	1	1
AFR_12_52943278_53943278	1	1	0	0	0	0	0	0	0	1	0	0	0	1	1	1
AFR_12_124808682_125808682	1	1	0	0	0	0	0	0	0	1	0	0	0	1	0	1
AFR_16_56489590_57489590	1	1	1	0	0	0	1	0	1	1	0	0	0	1	0	1
AFR_16_65152630_66152630	1	1	1	0	0	0	0	0	0	1	0	0	0	0	0	0
AFR_16_71588461_72588461	1	1	4	0	1	1	3	2	3	1	0	0	0	1	0	1
AFR_17_4193902_5193902	1	1	1	0	0	0	0	0	0	1	0	0	0	0	0	0
AFR_17_45235706_46235706	1	1	1	0	0	0	1	1	1	1	0	0	0	1	1	1
AFR_19_10691729_11691729	1	1	10	0	2	3	5	3	5	5	0	0	1	4	2	4
AFR_19_44889596_45889596	1	1	9	0	2	3	6	2	6	10	0	1	3	6	2	6
AFR_19_48707255_49707255	1	1	0	0	0	0	0	0	0	1	1	1	1	1	1	1
AFR_20_39428506_40428506	1	1	1	0	1	1	1	0	1	1	0	0	0	1	0	1
AMR_1_55020212_56020212	1	1	4	0	0	0	4	1	4	2	0	0	1	2	0	2
AMR_1_62457758_63457758	1	1	1	0	0	1	1	1	1	1	0	0	1	1	1	1
AMR_1_109317838_110317838	1	1	4	0	0	0	2	2	2	3	0	0	0	2	2	2
AMR_2_20767461_21767461	0	0	0	0	0	0	0	0	0	1	0	1	1	1	0	1
AMR_2_27135463_28135463	1	1	1	0	1	1	1	1	1	1	0	1	1	1	1	1
AMR_2_43574431_44574431	1	1	2	0	1	1	2	0	2	3	0	1	1	3	1	3
AMR_5_74156539_75156539	0	0	0	0	0	0	0	0	0	1	0	0	0	1	1	1
AMR_8_8673358_9673358	1	1	2	0	0	0	2	1	2	1	0	0	0	1	1	1
AMR_8_125979362_126979362	1	1	1	0	0	0	0	0	0	1	0	0	0	0	0	0
AMR_9_135655000_136655000	1	1	1	0	0	0	1	1	1	1	0	0	0	1	1	1
AMR_11_125732337_126732337	1	1	1	0	0	0	1	1	1	1	0	0	0	1	1	1
EAS_1_25269221_26269221	1	1	1	0	1	1	1	1	1	1	0	1	1	1	1	1
EAS_1_55130151_56130151	1	1	6	1	1	1	5	1	5	3	0	0	0	3	2	3
EAS_1_109321511_110321511	1	1	1	0	0	0	1	1	1	1	0	0	0	1	1	1
EAS_1_220470028_221470028	1	1	1	0	1	1	1	1	1	2	0	2	2	2	2	2
EAS_1_234350422_235350422	1	1	2	0	0	0	1	0	1	2	0	0	0	1	0	1
EAS_2_20752534_21752534	1	1	5	0	2	2	2	0	2	2	0	0	0	1	0	1
EAS_2_62604904_63604904	1	1	0	0	0	0	0	0	0	1	0	0	0	1	1	1
EAS_4_2946883_3946883	1	1	1	0	0	0	1	1	1	2	0	0	0	1	2	2
EAS_5_74144706_75144706	1	1	4	0	0	1	2	2	2	1	0	0	0	1	1	1
EAS_5_155891628_156891628	1	1	1	0	0	0	1	0	1	1	0	0	0	1	0	1
EAS_6_134911228_135911228	1	1	1	0	0	0	1	1	1	1	0	0	0	1	1	1
EAS_6_160518174_161518174	1	1	2	0	0	0	1	1	2	3	0	0	0	1	1	2
EAS_7_25473637_26473637	1	1	1	0	0	0	0	0	0	1	0	0	0	0	0	0
EAS_8_58906490_59906490	1	1	1	0	0	0	1	0	1	1	0	0	0	1	0	1
EAS_8_116167634_117167634	1	1	1	0	0	0	1	0	1	1	0	0	0	1	0	1
EAS_8_125985294_126985294	1	1	1	0	0	0	0	0	0	1	0	0	0	0	0	0
EAS_9_107164301_108164301	1	1	1	0	0	0	0	0	0	1	0	0	0	0	0	0
EAS_9_130276743_131276743	1	1	1	0	0	0	1	1	1	1	0	0	0	1	1	1
EAS_9_135641870_136641870	1	1	1	0	0	0	1	1	1	1	0	0	0	1	1	1
EAS_10_74212546_75212546	1	1	1	0	0	0	1	1	1	1	0	0	0	1	1	1
EAS_10_113478499_114478499	1	1	1	0	1	1	1	1	1	2	0	1	1	2	1	2
EAS_11_5201074_6201074	1	1	1	0	1	1	0	0	0	1	0	1	1	0	0	0
EAS_11_61081656_62081656	1	1	1	0	0	1	1	1	1	1	0	0	1	1	1	1
EAS_11_125728000_126728000	1	1	0	0	0	0	0	0	0	1	0	0	0	1	1	1
EAS_12_100334253_101334253	1	1	0	0	0	0	0	0	0	1	0	0	1	1	0	1
EAS_12_111730019_112730019	1	1	1	0	1	1	0	0	0	1	0	1	1	0	0	0
EAS_13_32473439_33473439	1	1	1	0	1	1	1	0	1	2	1	1	2	1	1	2
EAS_15_52596084_53596084	1	1	1	0	0	1	1	0	1	1	0	0	1	1	0	1
EAS_16_71525077_72525077	1	1	2	0	1	1	2	2	2	2	0	1	1	2	2	2
EAS_17_26233698_27233698	1	1	1	0	1	1	1	1	1	1	0	1	1	1	1	1
EAS_17_45271933_46271933	1	1	1	0	0	0	1	1	1	1	0	0	0	1	1	1
EAS_17_66582266_67582266	1	1	1	0	1	1	1	1	1	1	0	1	1	1	1	1
EAS_19_10843795_11843795	0	0	0	0	0	0	0	0	0	2	0	0	1	1	1	1
EAS_19_44884116_45884116	0	0	0	0	0	0	0	0	0	3	0	1	1	2	3	3
EAS_22_42038670_43038670	1	1	1	1	1	1	1	1	1	1	1	1	1	1	1	1
EUR_1_1826009_2826009	1	1	1	0	0	0	1	1	1	2	0	0	1	2	2	2
EUR_1_16005320_17005320	1	1	3	0	0	1	3	2	3	3	0	0	1	3	2	3
EUR_1_18308526_19308526	1	1	1	0	1	1	1	0	1	1	0	1	1	1	0	1
EUR_1_23285760_24285760	1	1	4	0	0	0	3	2	3	5	0	0	0	4	2	4
EUR_1_25268937_26268937	0	0	0	0	0	0	0	0	0	2	0	1	1	2	2	2
EUR_1_26760783_27760783	0	0	0	0	0	0	0	0	0	2	0	1	1	2	2	2
EUR_1_28968198_29968198	1	1	1	0	0	0	1	1	1	1	0	0	0	1	1	1
EUR_1_32944351_33944351	1	1	2	0	1	1	2	2	2	1	0	0	0	1	1	1
EUR_1_38951488_39951488	1	1	1	0	0	1	1	1	1	1	0	0	1	1	1	1
EUR_1_42147030_43147030	1	1	0	0	0	0	0	0	0	1	0	0	0	1	0	1
EUR_1_45310865_46310865	1	1	2	0	0	1	2	2	2	1	0	1	1	1	1	1
EUR_1_54987346_55987346	1	1	10	0	0	0	7	1	7	1	0	0	0	1	0	1
EUR_1_56261631_57261631	1	1	3	0	0	0	1	0	1	3	0	0	0	1	0	1
EUR_1_61175857_62175857	1	1	3	0	0	0	0	0	0	3	0	0	0	0	0	0
EUR_1_62411341_63411341	0	0	0	0	0	0	0	0	0	1	0	0	1	1	1	1
EUR_1_65653933_66653933	1	1	0	0	0	0	0	0	0	1	0	0	0	1	0	1
EUR_1_78074129_79074129	1	1	1	0	1	1	1	1	1	1	0	1	1	1	1	1
EUR_1_92471951_93471951	0	0	0	0	0	0	0	0	0	1	0	0	1	1	1	1
EUR_1_107099258_108099258	1	1	1	0	0	0	1	0	1	1	0	0	0	1	0	1
EUR_1_109257295_110257295	1	1	10	0	0	0	2	1	2	1	0	0	0	1	1	1
EUR_1_111236389_112236389	1	1	2	0	0	0	2	2	2	1	0	0	1	1	1	1
EUR_1_114012083_115012083	1	1	1	0	0	1	1	1	1	1	0	0	1	1	1	1
EUR_1_150458836_151458836	1	1	3	0	2	2	3	2	3	1	0	1	1	1	1	1
EUR_1_154606054_155606054	1	1	1	0	1	1	1	1	1	1	0	1	1	1	1	1
EUR_1_158030416_159030416	1	1	1	1	1	1	1	1	1	2	1	1	2	1	2	2
EUR_1_161031340_162031340	1	1	4	0	0	1	4	3	4	1	0	0	0	1	1	1
EUR_1_172125154_173125154	1	1	1	0	1	1	1	1	1	1	0	1	1	1	1	1
EUR_1_173564560_174564560	1	1	1	0	0	0	1	1	1	1	0	0	0	1	1	1
EUR_1_177438437_178438437	1	1	1	0	0	0	1	1	1	1	0	0	0	1	1	1
EUR_1_181665484_182665484	1	1	1	0	0	0	1	0	1	1	0	0	0	1	0	1
EUR_1_182666970_183666970	1	1	1	1	1	1	1	1	1	1	1	1	1	1	1	1
EUR_1_198510721_199510721	1	1	2	0	0	0	0	0	0	2	0	0	0	0	0	0
EUR_1_220470028_221470028	1	1	4	1	2	2	4	3	4	2	0	0	0	2	1	2
EUR_1_224049524_225049524	1	1	2	0	0	0	2	2	2	2	0	0	1	2	2	2
EUR_1_234352760_235352760	1	1	10	0	0	0	5	1	5	4	0	0	0	3	1	3
EUR_1_246391269_247391269	1	1	2	0	0	0	2	1	2	2	0	0	0	2	1	2
EUR_2_3142361_4142361	1	1	1	0	0	0	1	0	1	1	0	0	0	1	0	1
EUR_2_8220038_9220038	0	0	0	0	0	0	0	0	0	1	0	0	1	1	1	1
EUR_2_17455255_18455255	1	1	1	0	1	1	1	0	1	2	0	2	2	2	1	2
EUR_2_20650787_21650787	0	0	0	0	0	0	0	0	0	1	0	0	0	1	0	1
EUR_2_21732267_22732267	1	1	5	0	0	0	1	2	2	5	0	0	0	1	2	2
EUR_2_23939917_24939917	1	1	1	0	1	1	1	1	1	1	0	1	1	1	1	1
EUR_2_27230940_28230940	0	0	0	0	0	0	0	0	0	1	0	1	1	1	1	1
EUR_2_30108333_31108333	1	1	1	0	0	0	1	0	1	1	0	0	0	1	0	1
EUR_2_43554991_44554991	1	1	10	0	0	0	5	1	5	5	0	0	0	5	2	5
EUR_2_45666321_46666321	1	1	1	0	0	0	0	0	0	2	0	0	0	1	0	1
EUR_2_60867805_61867805	1	1	1	0	0	1	1	1	1	1	0	0	1	1	1	1
EUR_2_62488169_63488169	1	1	10	0	0	0	7	4	7	1	0	0	0	1	1	1
EUR_2_64413045_65413045	1	1	1	0	0	0	0	0	0	1	0	0	0	0	0	0
EUR_2_70049961_71049961	1	1	1	0	0	0	1	1	1	1	0	0	0	1	1	1
EUR_2_85374044_86374044	1	1	1	0	0	0	1	1	1	1	0	0	0	1	1	1
EUR_2_87928834_88928834	0	0	0	0	0	0	0	0	0	1	0	0	0	1	1	1
EUR_2_101142260_102142260	1	1	1	0	0	0	1	1	1	1	0	0	0	1	1	1
EUR_2_108593836_109593836	0	0	0	0	0	0	0	0	0	1	0	0	0	1	1	1
EUR_2_113341030_114341030	1	1	1	0	0	0	1	1	1	1	0	0	0	1	1	1
EUR_2_118345121_119345121	0	0	0	0	0	0	0	0	0	3	0	0	0	3	3	3
EUR_2_120806440_121806440	1	1	3	0	0	0	1	0	1	3	0	0	0	1	0	1
EUR_2_135271974_136271974	1	1	1	0	0	0	1	1	1	1	0	0	0	1	1	1
EUR_2_136283169_137283169	1	1	1	0	0	0	1	1	1	1	0	0	0	1	1	1
EUR_2_143644663_144644663	1	1	0	0	0	0	0	0	0	2	0	0	0	0	0	0
EUR_2_157934569_158934569	1	1	4	0	1	2	3	0	3	2	0	1	2	2	0	2
EUR_2_165008389_166008389	1	1	1	0	0	0	1	1	1	1	0	0	0	1	1	1
EUR_2_169327796_170327796	0	0	0	0	0	0	0	0	0	1	0	1	1	0	0	0
EUR_2_202802627_203802627	0	0	0	0	0	0	0	0	0	1	0	0	0	1	1	1
EUR_2_203805093_204805093	1	1	3	0	1	1	2	1	2	3	0	1	1	2	1	2
EUR_2_215800482_216800482	1	1	2	0	1	2	2	1	2	1	0	1	1	1	0	1
EUR_2_219199999_220199999	1	1	2	0	1	1	2	1	2	3	0	2	2	3	2	3
EUR_2_234177386_235177386	1	1	4	0	0	0	4	1	4	2	0	0	0	2	1	2
EUR_3_11827431_12827431	1	1	5	0	0	1	3	3	3	3	0	0	0	2	1	2
EUR_3_24020283_25020283	1	1	1	0	0	0	0	0	0	1	0	0	0	0	0	0
EUR_3_32014647_33014647	1	1	2	0	0	0	2	0	2	2	0	0	0	2	0	2
EUR_3_49681135_50681135	1	1	1	0	0	0	1	1	1	1	0	0	0	1	1	1
EUR_3_52058133_53058133	0	0	0	0	0	0	0	0	0	1	0	1	1	1	1	1
EUR_3_57920613_58920613	1	1	4	0	0	0	4	3	4	1	0	0	0	1	1	1
EUR_3_69310294_70310294	1	1	1	1	1	1	1	0	1	1	1	1	1	1	0	1
EUR_3_70348474_71348474	1	1	0	0	0	0	0	0	0	1	0	0	0	0	0	0
EUR_3_99945155_100945155	1	1	1	0	1	1	1	0	1	1	0	1	1	1	0	1
EUR_3_119036429_120036429	1	1	1	0	0	0	1	0	1	2	0	0	1	2	0	2
EUR_3_121730845_122730845	1	1	1	0	0	0	0	0	0	1	0	0	0	0	0	0
EUR_3_124459834_125459834	1	1	2	0	0	1	2	1	2	2	0	0	1	2	0	2
EUR_3_125558362_126558362	1	1	4	0	1	1	2	1	2	1	0	0	0	1	0	1
EUR_3_126792333_127792333	1	1	1	0	0	0	1	1	1	1	0	0	0	1	1	1
EUR_3_128778182_129778182	1	1	1	1	1	1	1	1	1	2	0	0	2	2	1	2
EUR_3_131688163_132688163	1	1	2	0	0	2	2	1	2	3	0	0	2	3	2	3
EUR_3_135465888_136465888	1	1	2	0	0	0	2	2	2	2	0	0	0	2	2	2
EUR_3_142160706_143160706	1	1	2	0	0	0	2	0	2	3	0	0	0	3	1	3
EUR_3_155060978_156060978	1	1	1	0	0	0	1	1	1	1	0	0	0	1	1	1
EUR_3_159536400_160536400	1	1	1	0	0	1	1	1	1	1	0	0	1	1	1	1
EUR_3_171034525_172034525	1	1	1	0	0	0	0	0	0	1	0	0	0	0	0	0
EUR_3_186231327_187231327	1	1	2	0	1	1	2	2	2	1	0	0	0	1	1	1
EUR_3_195442487_196442487	1	1	1	0	0	0	1	0	1	3	0	1	1	2	2	2
EUR_4_2943931_3943931	1	1	3	0	2	2	2	2	3	1	0	0	0	1	0	1
EUR_4_6723319_7723319	1	1	1	0	0	0	1	0	1	1	0	0	0	1	0	1
EUR_4_9586547_10586547	1	1	1	0	0	0	1	1	1	1	0	0	0	1	1	1
EUR_4_14546891_15546891	1	1	1	0	1	1	1	1	1	1	0	1	1	1	1	1
EUR_4_25598810_26598810	1	1	2	0	0	0	2	0	2	2	0	0	0	2	0	2
EUR_4_39499404_40499404	1	1	5	0	1	1	3	0	3	4	0	0	0	2	0	2
EUR_4_47539902_48539902	1	1	1	0	0	0	1	1	1	2	0	1	1	2	2	2
EUR_4_53929890_54929890	1	1	2	0	1	1	2	2	2	2	0	1	1	2	2	2
EUR_4_57449517_58449517	1	1	1	0	0	0	1	0	1	1	0	0	0	1	0	1
EUR_4_68991284_69991284	1	1	9	0	0	0	4	3	4	1	0	0	0	1	0	1
EUR_4_76916627_77916627	1	1	2	0	1	1	2	0	2	1	0	0	0	1	0	1
EUR_4_87552219_88552219	1	1	2	0	1	2	2	2	2	1	0	0	1	1	1	1
EUR_4_99987370_100987370	1	1	2	0	0	1	2	1	2	2	0	1	2	2	1	2
EUR_4_102688709_103688709	1	1	1	0	1	1	1	0	1	2	1	1	1	2	2	2
EUR_4_105564683_106564683	1	1	1	0	0	0	1	0	1	1	0	0	0	1	0	1
EUR_4_110418687_111418687	1	1	1	0	1	1	1	1	1	2	0	1	1	1	1	1
EUR_4_119623417_120623417	1	1	2	1	1	1	2	2	2	2	1	1	1	2	2	2
EUR_4_125757065_126757065	1	1	0	0	0	0	0	0	0	1	0	0	1	0	0	0
EUR_4_150706057_151706057	1	1	2	0	1	1	2	2	2	2	0	1	1	2	2	2
EUR_4_153691226_154691226	1	1	1	0	0	0	1	0	1	2	0	0	0	2	1	2
EUR_4_184751995_185751995	1	1	1	0	0	0	1	0	1	1	0	0	0	1	0	1
EUR_5_51693125_52693125	1	1	4	0	0	0	3	1	3	3	0	0	0	3	1	3
EUR_5_52808819_53808819	1	1	1	0	0	0	0	0	0	1	0	0	0	0	0	0
EUR_5_55361359_56361359	1	1	1	0	0	0	0	0	0	2	0	0	1	1	1	1
EUR_5_57120041_58120041	1	1	0	0	0	0	0	0	0	1	0	0	0	0	0	0
EUR_5_71514761_72514761	1	1	3	0	0	0	3	0	3	1	0	0	0	1	1	1
EUR_5_74062564_75062564	0	0	0	0	0	0	0	0	0	1	0	0	0	1	1	1
EUR_5_75074855_76074855	1	1	10	0	0	0	6	3	6	2	0	1	1	2	1	2
EUR_5_95767655_96767655	0	0	0	0	0	0	0	0	0	1	0	0	0	1	1	1
EUR_5_122333703_123333703	1	1	3	0	0	0	2	0	2	1	0	0	0	1	0	1
EUR_5_131296922_132296922	1	1	2	0	0	0	2	2	2	2	0	0	0	2	2	2
EUR_5_134969527_135969527	1	1	1	0	0	1	1	1	1	1	0	0	1	1	1	1
EUR_5_139027721_140027721	1	1	1	0	1	1	1	1	1	1	0	1	1	1	1	1
EUR_5_141388881_142388881	1	1	1	0	0	0	0	0	0	1	0	0	0	0	0	0
EUR_5_155896003_156896003	0	0	0	0	0	0	0	0	0	3	0	0	0	3	1	3
EUR_5_176028386_177028386	1	1	1	0	1	1	1	1	1	2	0	1	2	2	2	2
EUR_5_178801260_179801260	1	1	1	0	0	0	1	1	1	1	0	0	0	1	1	1
EUR_6_6473846_7473846	1	1	1	0	0	0	0	0	0	1	0	0	0	0	0	0
EUR_6_11350754_12350754	1	1	2	0	0	0	1	0	1	2	0	0	0	1	0	1
EUR_6_15631156_16631156	0	0	0	0	0	0	0	0	0	2	0	0	0	1	0	1
EUR_6_18247705_19247705	1	1	2	0	0	0	1	0	1	2	0	0	0	1	0	1
EUR_6_21843592_22843592	1	1	1	0	0	0	0	0	0	1	0	0	0	0	0	0
EUR_6_25593141_26593141	1	1	10	0	2	2	7	6	7	3	0	0	0	3	3	3
EUR_6_26622444_27622444	1	1	3	0	0	0	3	3	3	2	0	0	0	2	2	2
EUR_6_34116322_35116322	1	1	4	0	0	0	3	3	3	4	0	0	0	3	3	3
EUR_6_35143063_36143063	1	1	2	0	1	1	2	2	2	3	0	2	2	3	3	3
EUR_6_36538432_37538432	1	1	1	0	0	0	1	0	1	1	0	0	0	1	0	1
EUR_6_38738772_39738772	1	1	1	0	0	0	1	0	1	1	0	0	0	1	0	1
EUR_6_42440673_43440673	1	1	1	0	0	1	1	1	1	1	0	0	1	1	1	1
EUR_6_43601422_44601422	1	1	3	0	0	0	3	2	3	3	0	0	0	2	2	2
EUR_6_51935243_52935243	1	1	3	0	1	2	3	3	3	3	0	0	1	3	3	3
EUR_6_53009035_54009035	1	1	4	0	0	1	4	1	4	4	0	0	1	4	1	4
EUR_6_100102753_101102753	1	1	3	0	1	1	2	1	2	2	0	1	1	1	1	1
EUR_6_101114312_102114312	1	1	1	0	0	0	1	1	1	1	0	0	0	1	1	1
EUR_6_105874015_106874015	1	1	2	0	0	0	1	0	1	1	0	0	0	0	0	0
EUR_6_108800661_109800661	1	1	2	1	2	2	2	2	2	2	1	2	2	2	2	2
EUR_6_115825559_116825559	1	1	1	0	0	0	1	1	1	1	0	0	0	1	1	1
EUR_6_126373423_127373423	1	1	2	0	0	0	2	0	2	2	0	0	0	2	0	2
EUR_6_129871055_130871055	1	1	2	0	1	1	1	1	1	2	0	1	1	1	1	1
EUR_6_134919018_135919018	1	1	3	0	1	1	3	2	3	2	0	1	1	2	1	2
EUR_6_138831419_139831419	1	1	5	0	0	0	4	2	4	3	0	0	0	3	2	3
EUR_6_151398506_152398506	1	1	2	0	0	1	2	1	2	2	0	0	1	2	0	2
EUR_6_152543035_153543035	1	1	1	0	1	1	0	0	0	1	0	1	1	0	0	0
EUR_6_160485526_161485526	1	1	10	0	1	2	8	5	8	1	0	0	0	1	1	1
EUR_7_547615_1547615	1	1	2	0	1	1	2	2	2	2	0	1	1	2	2	2
EUR_7_21105973_22105973	1	1	10	0	0	0	6	0	6	2	0	0	0	2	0	2
EUR_7_25491826_26491826	0	0	0	0	0	0	0	0	0	1	0	0	0	1	0	1
EUR_7_27688995_28688995	1	1	1	0	0	0	1	0	1	1	0	0	0	1	0	1
EUR_7_35671953_36671953	1	1	4	0	1	2	4	2	4	2	0	1	1	2	1	2
EUR_7_41246922_42246922	1	1	1	0	0	0	0	0	0	2	0	0	0	0	0	0
EUR_7_44081986_45081986	0	0	0	0	0	0	0	0	0	1	0	0	0	1	1	1
EUR_7_72341823_73341823	1	1	1	0	0	1	1	1	1	1	0	0	1	1	1	1
EUR_7_75130183_76130183	1	1	2	0	0	0	2	1	2	2	0	0	0	2	1	2
EUR_7_86576587_87576587	1	1	1	0	1	1	1	0	1	1	0	1	1	1	0	1
EUR_7_97415637_98415637	1	1	3	0	0	0	2	1	2	1	0	0	0	1	1	1
EUR_7_99821138_100821138	1	1	4	0	1	2	4	4	4	3	0	0	0	3	3	3
EUR_7_101428279_102428279	1	1	1	0	0	0	1	0	1	2	0	0	0	2	0	2
EUR_7_104138501_105138501	1	1	1	1	1	1	1	1	1	1	1	1	1	1	1	1
EUR_7_106556795_107556795	0	0	0	0	0	0	0	0	0	1	0	0	1	1	1	1
EUR_7_129955588_130955588	1	1	1	0	0	0	1	0	1	1	0	0	0	1	0	1
EUR_7_133883407_134883407	1	1	2	0	0	1	2	1	2	2	0	0	1	2	1	2
EUR_7_142592269_143592269	1	1	1	0	1	1	1	0	1	1	0	1	1	1	0	1
EUR_7_154526807_155526807	1	1	1	0	0	0	1	0	1	3	0	0	0	2	0	2
EUR_7_158032706_159032706	1	1	0	0	0	0	0	0	0	1	0	0	0	1	1	1
EUR_8_6100349_7100349	1	1	1	0	0	0	1	1	1	1	0	0	0	1	1	1
EUR_8_8683358_9683358	1	1	10	0	0	0	8	6	8	3	0	0	1	3	3	3
EUR_8_10147823_11147823	1	1	1	0	0	1	1	1	1	1	0	0	1	1	1	1
EUR_8_11289933_12289933	1	1	10	0	0	1	4	3	4	1	0	0	1	1	1	1
EUR_8_17772881_18772881	1	1	1	0	0	0	0	0	0	1	0	0	0	0	0	0
EUR_8_21418089_22418089	1	1	1	0	0	0	1	1	1	1	0	0	0	1	1	1
EUR_8_25709062_26709062	1	1	1	0	0	0	1	1	1	1	0	0	0	1	1	1
EUR_8_54937524_55937524	1	1	1	0	0	0	1	0	1	1	0	0	0	1	0	1
EUR_8_58892324_59892324	0	0	0	0	0	0	0	0	0	2	0	0	0	2	1	2
EUR_8_60895832_61895832	0	0	0	0	0	0	0	0	0	1	0	1	1	1	1	1
EUR_8_71969742_72969742	1	1	0	0	0	0	0	0	0	1	0	0	1	1	0	1
EUR_8_74407295_75407295	1	1	1	0	0	0	1	1	1	1	0	0	0	1	1	1
EUR_8_75965909_76965909	1	1	1	0	0	0	1	0	1	1	0	0	0	1	0	1
EUR_8_80857702_81857702	1	1	1	0	0	0	0	0	0	2	0	0	0	1	0	1
EUR_8_116158583_117158583	0	0	0	0	0	0	0	0	0	2	0	0	0	1	1	1
EUR_8_125976873_126976873	0	0	0	0	0	0	0	0	0	1	0	0	0	0	0	0
EUR_8_141244917_142244917	1	1	1	0	0	0	1	1	1	1	0	0	0	1	1	1
EUR_8_144544104_145544104	1	1	1	0	1	1	1	1	1	1	0	1	1	1	1	1
EUR_9_2140759_3140759	1	1	2	0	0	0	2	0	2	2	0	0	0	2	0	2
EUR_9_16400695_17400695	1	1	2	0	0	0	1	0	1	1	0	0	0	1	0	1
EUR_9_18767440_19767440	1	1	4	0	1	1	3	0	3	4	0	0	1	3	0	3
EUR_9_21603341_22603341	1	1	1	0	0	0	0	1	1	2	0	0	0	1	1	2
EUR_9_32617954_33617954	1	1	2	0	0	0	2	0	2	1	0	0	0	1	1	1
EUR_9_77712428_78712428	1	1	6	0	0	0	3	0	3	5	0	0	0	2	0	2
EUR_9_90904799_91904799	1	1	1	0	0	0	1	0	1	1	0	0	0	1	0	1
EUR_9_100041473_101041473	1	1	1	0	0	0	1	1	1	1	0	0	0	1	1	1
EUR_9_107161742_108161742	1	1	9	0	1	1	3	0	3	3	0	1	1	1	0	1
EUR_9_116633524_117633524	1	1	1	0	0	0	1	1	1	1	0	0	0	1	1	1
EUR_9_123922403_124922403	1	1	1	0	0	0	1	0	1	2	0	0	0	2	1	2
EUR_9_130966489_131966489	1	1	1	0	0	0	1	1	1	1	0	0	0	1	1	1
EUR_9_135641870_136641870	1	0	8	0	0	0	6	6	6	5	1	2	3	5	3	5
EUR_9_138840802_139840802	0	0	0	0	0	0	0	0	0	2	0	1	1	2	2	2
EUR_10_7589033_8589033	1	1	1	0	0	0	1	0	1	1	0	0	0	1	0	1
EUR_10_16759642_17759642	1	1	1	0	0	0	1	1	1	1	0	0	0	1	1	1
EUR_10_19750530_20750530	1	1	1	0	0	0	0	0	0	1	0	0	0	0	0	0
EUR_10_24637772_25637772	1	1	1	0	0	0	1	1	1	1	0	0	0	1	1	1
EUR_10_43497680_44497680	1	1	1	0	1	1	1	1	1	1	0	1	1	1	1	1
EUR_10_45453767_46453767	1	1	1	0	1	1	1	1	1	1	0	1	1	1	1	1
EUR_10_54033360_55033360	1	1	1	0	1	1	1	0	1	1	0	1	1	1	0	1
EUR_10_64628619_65628619	1	1	1	0	0	0	1	0	1	2	0	0	0	1	0	1
EUR_10_70594504_71594504	1	1	1	0	0	0	0	0	0	1	0	0	0	0	0	0
EUR_10_74130336_75130336	1	1	1	0	0	0	1	0	1	1	0	0	0	1	0	1
EUR_10_80576477_81576477	1	1	1	0	0	0	1	1	1	1	0	0	0	1	1	1
EUR_10_81746749_82746749	1	1	1	0	0	0	1	1	1	1	0	0	0	1	1	1
EUR_10_90507470_91507470	1	1	3	1	2	3	3	3	3	1	0	0	0	1	1	1
EUR_10_94339642_95339642	1	1	5	0	1	2	4	0	4	3	0	0	1	3	0	3
EUR_10_95601364_96601364	1	1	2	0	0	0	2	1	2	2	0	0	0	2	1	2
EUR_10_101575479_102575479	1	1	2	0	0	0	2	2	2	2	0	0	0	2	2	2
EUR_10_103582953_104582953	1	1	1	0	1	1	1	1	1	1	0	1	1	1	1	1
EUR_10_113440329_114440329	0	0	0	0	0	0	0	0	0	1	0	1	1	1	1	1
EUR_10_115294898_116294898	1	1	1	0	0	0	1	0	1	1	0	0	0	1	0	1
EUR_10_117904620_118904620	1	1	1	1	1	1	1	1	1	1	1	1	1	1	1	1
EUR_10_124193587_125193587	0	0	0	0	0	0	0	0	0	1	0	0	0	1	1	1
EUR_11_278857_1278857	1	1	3	0	1	2	3	2	3	3	1	1	1	2	1	2
EUR_11_2488323_3488323	1	1	2	0	0	1	2	2	2	2	0	0	1	2	2	2
EUR_11_5201409_6201409	0	0	0	0	0	0	0	0	0	2	0	1	1	2	2	2
EUR_11_9833849_10833849	1	1	1	0	0	0	1	0	1	1	0	0	0	1	0	1
EUR_11_11571547_12571547	1	1	1	0	0	0	1	0	1	1	0	0	0	1	0	1
EUR_11_15746700_16746700	1	1	1	0	0	0	1	0	1	1	0	0	0	1	0	1
EUR_11_16799762_17799762	1	1	1	0	0	0	1	1	1	1	0	0	0	1	1	1
EUR_11_18145668_19145668	1	1	2	0	1	1	2	0	2	1	0	0	0	1	0	1
EUR_11_31613944_32613944	1	1	1	0	0	0	1	1	1	1	0	0	0	1	1	1
EUR_11_45833263_46833263	1	1	0	0	0	0	0	0	0	1	0	0	0	1	1	1
EUR_11_47474373_48474373	1	1	1	0	0	0	1	1	1	1	0	0	0	1	1	1
EUR_11_59623817_60623817	1	1	1	0	0	1	1	1	1	1	0	0	1	1	1	1
EUR_11_61070783_62070783	0	0	0	0	0	0	0	0	0	2	0	0	0	2	2	2
EUR_11_63099440_64099440	1	1	3	0	0	0	3	2	3	1	0	0	0	1	1	1
EUR_11_65696384_66696384	0	0	0	0	0	0	0	0	0	2	0	1	1	2	2	2
EUR_11_66700812_67700812	1	1	1	0	1	1	1	1	1	2	0	2	2	2	2	2
EUR_11_77628775_78628775	1	1	1	0	1	1	1	1	1	1	0	0	0	1	1	1
EUR_11_94970147_95970147	1	1	2	0	0	0	2	1	2	2	0	0	0	2	1	2
EUR_11_103370755_104370755	1	1	1	0	0	0	0	1	1	1	0	0	0	0	1	1
EUR_11_116148917_117148917	0	0	0	0	0	0	0	0	0	3	0	0	0	3	2	3
EUR_11_118073519_119073519	0	0	0	0	0	0	0	0	0	1	0	0	0	1	1	1
EUR_11_120830087_121830087	1	1	1	0	0	0	1	0	1	3	0	0	0	1	0	1
EUR_11_122035408_123035408	1	1	1	0	0	0	1	0	1	1	0	0	0	1	0	1
EUR_11_125725876_126725876	1	0	9	0	0	0	5	5	5	2	0	0	0	2	2	2
EUR_11_133794813_134794813	1	1	1	0	0	0	1	1	1	1	0	0	0	1	1	1
EUR_12_123129_1123129	1	1	4	0	2	2	3	2	3	4	0	1	1	3	2	3
EUR_12_24909070_25909070	1	1	2	0	0	0	2	0	2	2	0	0	0	1	0	1
EUR_12_26329961_27329961	1	1	1	0	1	1	1	0	1	2	0	2	2	2	1	2
EUR_12_28996991_29996991	1	1	1	0	0	0	1	1	1	1	0	0	0	1	1	1
EUR_12_40086295_41086295	0	0	0	0	0	0	0	0	0	1	0	0	0	1	0	1
EUR_12_50606178_51606178	0	0	0	0	0	0	0	0	0	1	0	0	0	1	1	1
EUR_12_53292914_54292914	1	1	1	0	1	1	1	1	1	2	0	1	1	2	2	2
EUR_12_57145789_58145789	1	1	4	1	2	2	3	3	3	1	0	1	1	1	1	1
EUR_12_89421860_90421860	1	1	2	0	1	1	1	1	1	2	0	1	1	1	1	1
EUR_12_92318786_93318786	1	1	1	0	0	1	1	0	1	1	0	0	1	1	0	1
EUR_12_100359983_101359983	1	1	5	0	0	0	2	0	2	3	0	0	0	2	0	2
EUR_12_102302239_103302239	1	1	1	0	0	0	1	1	1	1	0	0	0	1	1	1
EUR_12_105106068_106106068	1	1	1	0	1	1	1	1	1	1	0	1	1	1	1	1
EUR_12_108668515_109668515	1	1	2	0	0	1	2	2	2	3	0	0	1	3	2	3
EUR_12_111384608_112384608	0	0	0	0	0	0	0	0	0	1	0	1	1	1	1	1
EUR_12_112406415_113406415	0	0	0	0	0	0	0	0	0	1	0	0	0	1	1	1
EUR_12_115027503_116027503	1	1	2	0	0	0	0	0	0	2	0	0	0	0	0	0
EUR_12_120916650_121916650	1	1	9	0	2	2	6	4	6	2	0	1	1	2	1	2
EUR_12_123385484_124385484	0	0	0	0	0	0	0	0	0	2	0	1	1	2	2	2
EUR_12_124816055_125816055	1	1	5	0	0	0	4	0	4	4	0	0	0	3	0	3
EUR_12_132958175_133958175	1	1	2	0	1	1	2	2	2	2	0	1	1	2	2	2
EUR_13_30510795_31510795	1	1	2	0	0	0	2	0	2	1	0	0	1	1	0	1
EUR_13_32468591_33468591	1	1	4	1	1	1	1	1	2	1	0	0	0	0	0	0
EUR_13_41135301_42135301	1	1	1	0	0	0	1	1	1	1	0	0	0	1	1	1
EUR_13_49608252_50608252	1	1	2	0	0	0	2	2	2	2	0	0	0	2	1	2
EUR_13_51839143_52839143	1	1	1	0	0	1	1	1	1	1	0	0	1	1	1	1
EUR_13_74355425_75355425	1	1	1	0	0	0	1	0	1	1	0	0	0	1	0	1
EUR_13_75534297_76534297	1	1	1	0	0	0	1	1	1	1	0	0	0	1	1	1
EUR_13_94723400_95723400	1	1	1	0	0	0	1	1	1	1	0	0	0	1	1	1
EUR_13_110539070_111539070	1	1	2	0	0	0	2	0	2	2	0	0	0	2	0	2
EUR_13_114051993_115051993	0	0	0	0	0	0	0	0	0	2	0	0	0	2	2	2
EUR_14_24371926_25371926	0	0	0	0	0	0	0	0	0	3	0	0	0	3	2	3
EUR_14_34686694_35686694	1	1	1	0	0	0	1	0	1	1	0	0	0	1	0	1
EUR_14_63739351_64739351	1	1	2	0	0	0	1	0	1	1	0	0	0	0	0	0
EUR_14_70346954_71346954	1	1	2	0	0	0	2	2	2	2	0	0	0	2	2	2
EUR_14_73750126_74750126	1	1	1	0	0	0	1	1	1	1	0	0	0	1	1	1
EUR_14_74810812_75810812	1	1	2	0	0	1	2	2	2	1	0	0	0	1	1	1
EUR_14_89566634_90566634	1	1	1	0	0	0	1	0	1	2	0	0	0	2	0	2
EUR_14_94312980_95312980	1	1	1	0	1	1	0	0	0	2	0	1	1	1	0	1
EUR_14_100680041_101680041	1	1	1	0	0	0	1	0	1	2	0	0	0	2	1	2
EUR_15_48836477_49836477	1	1	1	0	0	0	1	1	1	1	0	0	0	1	1	1
EUR_15_52579024_53579024	1	1	1	0	0	1	1	0	1	1	0	0	1	1	0	1
EUR_15_56795579_57795579	1	1	1	0	0	0	1	0	1	1	0	0	0	1	0	1
EUR_15_58231153_59231153	1	1	3	1	1	1	2	0	2	3	1	1	1	2	0	2
EUR_15_63288267_64288267	1	1	3	0	0	0	2	2	2	3	0	0	0	3	3	3
EUR_15_66416052_67416052	1	1	1	0	0	0	1	1	1	1	0	0	0	1	1	1
EUR_15_74616167_75616167	0	0	0	0	0	0	0	0	0	1	0	0	0	1	1	1
EUR_15_76781410_77781410	1	1	0	0	0	0	0	0	0	0	0	0	0	0	0	0
EUR_15_88606233_89606233	1	1	2	0	0	0	2	1	2	2	0	0	0	2	1	2
EUR_15_101406159_102406159	1	1	3	0	0	0	3	1	3	1	0	0	0	1	1	1
EUR_16_4360105_5360105	1	1	1	0	0	1	1	1	1	1	0	0	1	1	1	1
EUR_16_11206100_12206100	1	1	5	0	1	1	3	1	3	4	0	0	0	3	1	3
EUR_16_15363759_16363759	1	1	1	0	0	0	1	1	1	1	0	0	0	1	1	1
EUR_16_30556433_31556433	1	1	1	0	1	1	1	1	1	1	0	1	1	1	1	1
EUR_16_56490716_57490716	0	0	0	0	0	0	0	0	0	4	0	1	1	4	1	4
EUR_16_64711984_65711984	1	1	1	0	0	0	1	1	1	1	0	0	0	1	1	1
EUR_16_71601525_72601525	0	0	0	0	0	0	0	0	0	1	0	0	0	1	1	1
EUR_16_78863079_79863079	1	1	4	0	0	0	1	1	1	3	0	0	0	1	1	1
EUR_16_83479317_84479317	1	1	1	0	0	0	1	1	1	1	0	0	0	1	1	1
EUR_16_88067333_89067333	1	1	4	0	0	0	3	2	3	4	0	0	0	3	2	3
EUR_17_1643460_2643460	1	1	3	0	2	3	3	3	3	3	0	2	3	3	3	3
EUR_17_4185228_5185228	1	1	3	0	0	0	3	2	3	3	0	0	0	3	2	3
EUR_17_6580316_7580316	1	1	10	0	1	2	7	7	8	3	0	0	2	2	2	2
EUR_17_7719478_8719478	1	1	1	0	1	1	1	1	1	1	0	1	1	1	1	1
EUR_17_9292768_10292768	1	1	2	0	1	2	2	0	2	2	0	1	2	2	0	2
EUR_17_17625845_18625845	1	1	2	0	0	1	2	2	2	2	0	0	1	2	2	2
EUR_17_26194861_27194861	1	1	3	0	2	2	2	2	2	2	0	2	2	2	2	2
EUR_17_27486702_28486702	1	1	2	0	0	1	2	1	2	2	0	0	1	2	1	2
EUR_17_28897852_29897852	0	0	0	0	0	0	0	0	0	1	0	0	1	1	1	1
EUR_17_37470365_38470365	1	1	1	0	0	0	1	1	1	2	0	1	1	2	2	2
EUR_17_40046652_41046652	1	1	1	0	0	0	1	1	1	1	0	0	0	1	1	1
EUR_17_45150196_46150196	0	0	0	0	0	0	0	0	0	2	0	0	0	2	2	2
EUR_17_46161292_47161292	1	1	4	0	2	2	4	4	4	2	0	1	1	2	2	2
EUR_17_57411230_58411230	1	1	1	0	1	1	1	1	1	1	0	1	1	1	1	1
EUR_17_61482223_62482223	1	1	1	0	0	1	1	1	1	2	0	0	2	2	1	2
EUR_17_66582962_67582962	1	1	10	0	0	1	5	5	5	4	0	0	0	4	4	4
EUR_17_67661384_68661384	1	1	3	0	0	1	2	0	2	3	0	0	0	2	0	2
EUR_17_73267437_74267437	0	0	0	0	0	0	0	0	0	2	0	1	1	2	2	2
EUR_17_75887363_76887363	1	1	3	0	0	1	3	3	3	3	0	0	2	3	3	3
EUR_17_77830756_78830756	1	1	0	0	0	0	0	0	0	1	0	1	1	1	1	1
EUR_17_80511652_81511652	1	1	2	0	0	1	2	1	2	2	0	0	1	2	1	2
EUR_18_9045961_10045961	1	1	2	0	1	1	2	2	2	3	0	1	1	2	2	2
EUR_18_19177934_20177934	1	1	1	0	0	0	1	1	1	1	0	0	0	1	1	1
EUR_18_41572173_42572173	1	1	1	0	0	0	0	1	1	1	0	0	0	0	1	1
EUR_18_46658186_47658186	1	1	5	0	0	0	2	0	2	2	0	0	1	2	1	2
EUR_18_54822502_55822502	1	1	1	0	1	1	1	0	1	1	0	1	1	1	0	1
EUR_18_60534420_61534420	1	1	2	0	0	0	2	2	2	2	0	0	0	2	2	2
EUR_18_76658225_77658225	1	1	1	0	0	0	1	1	1	1	0	0	0	1	1	1
EUR_19_623652_1623652	1	1	3	0	0	2	2	3	3	3	0	0	2	2	3	3
EUR_19_2291624_3291624	1	1	2	1	1	1	2	1	2	3	1	1	1	2	1	2
EUR_19_3978062_4978062	1	1	3	0	0	2	3	2	3	3	0	1	2	3	3	3
EUR_19_5340619_6340619	1	1	1	0	0	0	1	1	1	1	0	1	1	1	1	1
EUR_19_7327830_8327830	1	1	1	0	0	0	1	1	1	1	0	0	0	1	1	1
EUR_19_10414719_11414719	1	1	10	0	0	0	5	1	5	1	0	0	0	1	0	1
EUR_19_13672728_14672728	1	1	2	0	0	0	1	0	1	2	0	0	0	1	0	1
EUR_19_15296507_16296507	1	1	2	0	1	1	2	2	2	1	0	1	1	1	1	1
EUR_19_18866632_19866632	0	0	0	0	0	0	0	0	0	1	1	1	1	1	1	1
EUR_19_20208371_21208371	1	1	1	0	1	1	1	1	1	1	0	1	1	1	1	1
EUR_19_33325670_34325670	1	1	3	0	0	0	2	1	2	4	0	0	0	3	2	3
EUR_19_35193120_36193120	1	1	4	0	0	2	4	3	4	3	0	0	1	3	3	3
EUR_19_37819269_38819269	1	1	2	0	0	0	2	2	2	2	0	0	0	2	2	2
EUR_19_40853107_41853107	1	1	8	0	0	0	6	4	7	1	0	0	0	1	0	1
EUR_19_44720896_45720896	1	1	10	0	2	2	8	4	9	10	0	2	2	6	4	7
EUR_19_45883885_46883885	0	0	0	0	0	0	0	0	0	4	0	0	1	3	2	3
EUR_19_47101215_48101215	1	1	2	0	0	1	1	1	1	2	0	0	1	1	1	1
EUR_19_48706462_49706462	1	1	4	1	1	1	2	2	2	1	1	1	1	1	1	1
EUR_19_54174742_55174742	1	1	1	0	1	1	1	1	1	1	0	1	1	1	1	1
EUR_19_56510947_57510947	1	1	1	0	0	0	1	1	1	1	0	0	0	1	1	1
EUR_19_58162235_59162235	0	0	0	0	0	0	0	0	0	4	0	1	1	4	3	4
EUR_20_0_903653	1	1	0	0	0	0	0	0	0	1	0	0	0	1	1	1
EUR_20_3519036_4519036	1	1	1	0	0	0	1	1	1	1	0	1	1	1	1	1
EUR_20_5030491_6030491	1	0	4	0	0	0	3	0	3	2	0	0	0	2	0	2
EUR_20_12458687_13458687	1	1	1	0	0	0	1	0	1	1	0	0	0	1	0	1
EUR_20_17344684_18344684	1	1	8	0	0	0	6	2	6	3	0	0	0	1	2	2
EUR_20_24706654_25706654	1	1	1	0	0	0	1	1	1	1	0	0	0	1	1	1
EUR_20_33660840_34660840	0	0	0	0	0	0	0	0	0	1	0	0	1	1	1	1
EUR_20_39254695_40254695	1	0	10	0	0	0	3	0	3	3	0	0	1	1	0	1
EUR_20_42538249_43538249	0	0	0	0	0	0	0	0	0	2	0	0	0	1	0	1
EUR_20_44048193_45048193	1	1	3	0	0	1	2	2	2	2	0	1	1	2	2	2
EUR_20_47082884_48082884	1	1	1	0	0	0	1	1	1	1	0	0	0	1	1	1
EUR_20_52036425_53036425	1	1	2	0	1	1	2	0	2	2	0	1	1	2	0	2
EUR_20_60841472_61841472	1	1	1	0	0	0	1	1	1	1	0	0	0	1	1	1
EUR_20_62390294_63390294	1	1	4	0	0	1	4	4	4	4	0	0	1	4	4	4
EUR_21_32578365_33578365	1	0	5	0	0	0	3	3	3	1	0	0	1	1	1	1
EUR_21_37053132_38053132	1	1	1	0	0	0	1	1	1	1	0	0	0	1	1	1
EUR_21_40209960_41209960	1	1	3	0	0	0	3	2	3	1	0	0	0	1	1	1
EUR_22_17935794_18935794	1	1	2	0	0	0	2	1	2	1	0	0	0	1	0	1
EUR_22_19449013_20449013	1	1	1	0	1	1	1	1	1	1	0	1	1	1	1	1
EUR_22_21459038_22459038	1	1	1	0	0	0	1	1	1	1	0	0	0	1	1	1
EUR_22_30117585_31117585	1	1	3	0	1	1	2	2	2	2	0	1	1	1	1	1
EUR_22_31911817_32911817	1	1	1	0	1	1	1	1	1	1	0	1	1	1	1	1
EUR_22_35185048_36185048	1	1	1	0	0	0	1	1	1	1	0	0	0	1	1	1
EUR_22_36960449_37960449	1	1	1	0	1	1	1	1	1	1	0	1	1	1	1	1
EUR_22_40768925_41768925	0	0	0	0	0	0	0	0	0	1	0	0	0	1	1	1
EUR_22_41973860_42973860	1	1	2	1	1	1	2	2	2	1	1	1	1	1	1	1
EUR_22_43824855_44824855	1	1	1	0	1	1	1	1	1	1	0	1	1	1	1	1
EUR_22_45223854_46223854	1	1	1	0	0	1	1	1	1	2	0	0	1	2	2	2
EUR_22_46261374_47261374	1	1	3	0	0	0	2	1	2	3	0	0	0	2	1	2
EUR_22_50340573_51340573	1	1	1	0	0	0	1	1	1	3	0	0	0	3	3	3
SAS_1_55021109_56021109	1	1	1	0	0	0	1	0	1	1	0	0	1	1	0	1
SAS_1_109317838_110317838	1	1	2	0	0	0	2	1	2	3	0	1	1	3	2	3
SAS_2_20767210_21767210	1	1	2	0	0	0	2	0	2	2	0	0	0	2	0	2
SAS_5_74155726_75155726	1	1	1	0	0	0	1	1	1	1	0	0	0	1	1	1
SAS_8_8687595_9687595	1	1	1	0	0	0	1	1	1	1	0	0	0	1	1	1
SAS_9_135646597_136646597	1	1	1	0	0	0	1	1	1	1	0	0	0	1	1	1
SAS_11_61093816_62093816	1	1	1	0	0	1	1	1	1	1	0	0	1	1	1	1
SAS_14_24376237_25376237	1	1	1	0	0	0	1	1	1	1	0	0	0	1	1	1
SAS_16_71648419_72648419	1	1	1	0	0	0	1	1	1	1	0	0	0	1	1	1
SAS_19_10690481_11690481	1	1	4	0	3	3	4	2	4	4	0	2	2	4	2	4
SAS_19_18879549_19879549	1	1	1	1	1	1	1	1	1	1	1	1	1	1	1	1
SAS_19_44914399_45914399	1	1	8	0	1	1	5	1	5	4	0	0	0	4	1	4
SAS_19_48711154_49711154	1	1	0	0	0	0	0	0	0	1	0	1	1	1	1	1
